# Avoidance of hydrogen sulfide is modulated by external and internal states in *C. elegans*

**DOI:** 10.1101/2023.10.09.561535

**Authors:** Longjun Pu, Lina Zhao, Jing Wang, Clementine Deleuze, Lars Nilsson, Johan Henriksson, Patrick Laurent, Changchun Chen

## Abstract

Hydrogen sulfide (H_2_S) acts as an energy source, a toxin, and a gasotransmitter across diverse biological contexts. We use the robust locomotory responses of *Caenorhabditis elegans* to high levels of H_2_S to elucidate the molecular mechanisms underlying its acute and adaptive responses. We find that the H_2_S-evoked behavioral response is shaped by multiple environmental factors including oxygen (O_2_) levels and nutritional state, and is modulated by various pathways such as insulin, TGF-β, and HIF-1 signaling, as well as by input from O_2_-sensing neurons. Prolonged exposure to H_2_S activates HIF-1 signaling, leading to the upregulation of stress-responsive genes, including those involved in H_2_S detoxification. This promotes an adaptive state in which locomotory speed is reduced in H_2_S, while responsiveness to other stimuli is preserved. In mutants deficient in HIF-1 signaling, iron storage, and detoxification mechanisms, animals display a robust initial response but rapidly enter a sleep-like behavior characterized by reduced mobility and diminished responsiveness to subsequent sensory stimuli. Furthermore, while acute production of mitochondria-derived reactive O_2_ species (ROS) appears to initiate the avoidance response to H_2_S, persistently high ROS promotes an adaptive state, likely by activating various stress-response pathways, without substantially compromising cellular H_2_S detoxification capacity. Taken together, our study provides comprehensive molecular insights into the mechanisms through which *C. elegans* modulates and adapts its response to H_2_S exposure.
