## Supplementary file 3 for "Avoidance of hydrogen sulfide is modulated by external and internal states in *C. elegans*"

### Sheet: Sheet1
Strains	Genotypes
WT	N2
CB4855	wild-type isolated from Hawaii
CB4858	wild-type isolated from Hawaii
CB4856	wild-type isolated from Hawaii
AX204	npr-1(ad609)
BOL171	npr-1(ad609); lin-15[ncs-1p::Cre; flp-21p::LoxP-STOP-loxP-npr-1::SL2::gfp, lin-15(+)]
AX1295	gcy-35(ok769)
AX1197	npr-1(ad609); gcy-35(ok769)
PR691	tax-2(p691)
PR678	tax-4(p678)
AX625	npr-1(ad609); tax-4(p678)
	qaIs2241[gcy-36p::egl-1 + gcy-35p::gfp + lin-15(+)]
AX4162	npr-1(ad609); qaIs2241[gcy-36p::egl-1 + gcy-35p::gfp + lin-15(+)]
CHS640	npr-1(ad609); gcy-35(ok769); yumEx[gcy-37p::gcy-35::SL2::gfp]
CHS650	yumEx[gcy-37p::pkc-1(gf)::SL2::gfp]
AX3472	dbEx[ncs-1p::Cre; flp-21p::LoxP-STOP-loxP-ChR2-mCitrine]
DR47	daf-11(m47)
CHS1632	daf-11(m47); yumEx[trx-1p::daf-11 gDNA::SL2::gfp]
CHS1543	daf-11(m47); yumEx[daf-11p::daf-11 gDNA::SL2::gfp]
CHS1541	daf-11(m47); yumEx[odr-3p::daf-11 gDNA::SL2::gfp]
CHS1537	daf-11(m47); yumEx[odr-1p::daf-11 gDNA::SL2::gfp]
CHS1540	daf-11(m47); yumEx[flp-21p::daf-11 gDNA::SL2::gfp]
CHS1542	daf-11(m47); yumEx[gpa-11p::daf-11 gDNA::SL2::gfp]
CHS1539	daf-11(m47); yumEx[sra-6p::daf-11 gDNA::SL2::gfp]
CHS1631	tax-4(p678); yumEx[trx-1p::tax-4::SL2::gfp]
GR1311	daf-3(mgDf90)
CB1372	daf-7(e1372)
	daf-3(mgDf90); daf-7(e1372)
CB1370	daf-2(e1370)
GR1352	daf-16(mgDf47)
GR1309	daf-2(e1370); daf-16(mgDf47)
RB1667	tax-6(ok2065)
VC990	cnb-1(ok276)
STE68	nhr-49(nr2041)
OE3063	daf-19(m86)
	gcy-9(tm7632)
	sqrd-1(tm3378)
CHS1657	ethe-1(yum2895)
ZG31	hif-1(ia4)
CHS1722	cysl-1(ok762)
RB2535	cysl-2(ok3516)
CHS345	cysl-3(yum4)
CHS1635	semo-1(yum2889)
CW152	gas-1(fc21)
MQ130	clk-1(qm30)
TK22	mev-1(kn-1)
CHS2184	isp-1(qm150)
RB1074	smf-3(ok1305)
RB2603	ftn-1(ok3625)
CHS1596	WT; yumEx[ftn-1p::ftn-1 genomic DNA::SL2::gfp]
CHS1726	hif-1(ia4); ftn-1(yum2918)
JT307	egl-9(sa307)
CB5602	vhl-1(ok161)
CB6088	egl-9(sa307); hif-1(ia4)
CHS340	vhl-1(ok161); hif-1(ia4)
OH7511	WT; otls197[unc-14p::hif-1(P621A) + ttx-3p::RFP]
ZG583	WT; ials34[hif-1p::hif-1a(P621G)::tag + unc-119(+)]
SP1603	dyf-3(m185)
SP1196	dyf-7(m539)
