## Supplementary file 4 for "Avoidance of hydrogen sulfide is modulated by external and internal states in *C. elegans*"

### Sheet: Reagents
REAGENT or RESOURCE	SOURCE	IDENTIFIER
Bacterial and virus strains
Escherichia coli OP50	CGC	N/A
Chemicals, peptides, and recombinant proteins
7% O2	Air Liquide Gas AB	N/A
1% O2	Air Liquide Gas AB	N/A
5% CO2	Air Liquide Gas AB	N/A
5000ppm H2S	Linde Gas AB	N/A
Rotenone	Sigma-Aldrich	Cat# R8875
Ferric ammonium citrate (FAC)	Sigma-Aldrich	Cat# F5879
2,2′-Bipyridyl (BP)	Sigma-Aldrich	Cat# D216305
All trans-retinal	Sigma-Aldrich	Cat# R2500
QIAzol Lysis Reagent	QIAGEN	Cat# 79306
Alt-R™ S.p. Cas9 recombinant protein	IDT	Cat# 10000735
Alt-R® CRISPR-Cas9 tracrRNA, 5 nmol	IDT	Cat#1072532
Commercial assays
Phusion® High-Fidelity DNA Polymerase	NEB	Cat#M0530
LongAmp® Taq DNA Polymerase	NEB	Cat#M0323
QIAquick Gel Extraction Kit	QIAGEN	Cat#28706
DNeasy Blood & Tissue Kits	QIAGEN	Cat#69506
QIAGEN Plasmid Midi Kit	QIAGEN	Cat#12143
Gateway™ LR Clonase™ Enzyme Mix	Thermo Fisher Scientific	Cat#11791043
Gateway™ BP Clonase™ Enzyme Mix	Thermo Fisher Scientific	Cat#11789021
Q5 Site-Directed Mutagenesis Kit	NEB	Cat#E0554S
RNeasy Plus Universal Mini Kit	QIAGEN	Cat#74034
QIAprep Spin Miniprep Kit (250)	QIAGEN	Cat#27106
Agilent RNA 6000 Nano Kit	Agilent	Cat#5067-1511
Software and Algorithms
MATLAB	MathWorks	https://www.mathworks.com/; RRID: SCR_001622
Adobe Illustrator CS6	Adobe	https://www.adobe.com/products/illustrator.html

### Sheet: Primers
OLIGONUCLEOTIDES	SEQUENCE	SOURCE	IDENTIFIER
Pdaf-11_F	ggggACAACTTTGTATAGAAAAGTTG tgtgacatacataaagatgttactgta	IDT	N/A
Pdaf-11_R	ggggACTGCTTTTTTGTACAAACTTG agtaattctataattttttgaatgatagttttga	IDT	N/A
Pftn-1_F	ggggACAACTTTGTATAGAAAAGTTG aactaaaccttgaatcaggcaaaaaattaacc	IDT	N/A
Pftn-2_R	ggggACTGCTTTTTTGTACAAACTTG gacgatttacttggcagaaaatataatgacttg	IDT	N/A
daf-11 gDNA_F	ggggACA AGT TTG TAC AAA AAA GCA GGC T tttcagaaaa atgggaccaacatgctccag	IDT	N/A
daf-11 gDNA_R	ggggAC CAC TTT GTA CAA GAA AGC TGG GTA ctagttatctggaatagttgaagcttgac	IDT	N/A
ftn-1 gDNA_F	ggggACA AGT TTG TAC AAA AAA GCA GGC T tttcagaaaa atgtctctagctcgtcaaaactatcacg	IDT	N/A
ftn-1 gDNA_R	ggggAC CAC TTT GTA CAA GAA AGC TGG GTA ttaatcagaaaattcctctttgtcgaacaa	IDT	N/A
pkc-1 cDNA_F	ggggACA AGT TTG TAC AAA AAA GCA GGC T tttcagaaaa atgctgttcacaggcaccgtg	IDT	N/A
pkc-1 cDNA_F	ggggAC CAC TTT GTA CAA GAA AGC TGG GTA ttagtaggtaaaatgcggattgataaatgaaaaacc	IDT	N/A
pkc-1 cDNA(A160E)_F	AAAGACGTGGTGaaATGCGACGGAAGATTCACGA	IDT	N/A
pkc-1 cDNA(A160E)_R	GTCGATCATTGAAAGCATTTGTTCTCTCTT	IDT	N/A
